# Mutations in the microexon splicing regulator *srrm4* have minor phenotypic effects on zebrafish neural development

**DOI:** 10.1101/2024.11.29.626094

**Authors:** Tripti Gupta, Gennady Margolin, Harold A. Burgess

## Abstract

Achieving a diversity of neuronal cell types and circuits during brain development requires alternative splicing of developmentally regulated mRNA transcripts. Microexons are a type of alternatively spliced exon that are 3–27 nucleotides in length and are predominantly expressed in neuronal tissues. A key regulator of microexon splicing is the RNA-binding protein Serine/arginine repetitive matrix 4 (*Srrm4*). *Srrm4* is a highly conserved, vertebrate splicing factor that is part of an ancient family of splicing proteins. To better understand the function of *Srrm4* during brain development, we examined neural expression of zebrafish *srrm4* from days 1–5 of development using fluorescence *in situ* hybridization. We found that *srrm4* has a dynamically changing expression pattern, with expression in diverse cell types and stages during development. We then used CRISPR-based mutagenesis to generate zebrafish *srrm4* mutants. Unlike previously described morphant phenotypes, *srrm4* mutants did not show overt morphological defects. Moreover, sequencing of wild-type and mutant transcriptomes revealed only minor changes in splicing. *srrm4* thus appears to have a limited role in zebrafish neural development.
