## Supplementary Table 1 for "Mutations in the microexon splicing regulator *srrm4* have minor phenotypic effects on zebrafish neural development"

### Sheet: Sheet2
GENE	EVENT	25938-mut	25938-wt	E[dPsi]	MV[dPsi]_at_0.95	Size
zgc:172079	DreEX0087367	0.950365	0.504889	0.445476	0.54	103
si:dkey-65l23.1	DreEX0070828	0.929755	0.505438	0.424317	0.37	205
ASB5 (2 of 2)	DreEX0000662	0.393097	0.12941	0.263687	0.32	88
TACR3 (2 of 3)	DreEX0008623	0.966925	0.735744	0.231181	0.31	189
MLIP	DreEX0005991	0.897296	0.434716	0.46258	0.31	574
A2ML1 (12 of 13)	DreEX0000015	0.357891	0.637546	-0.279655	0.27	21
UNC13B (2 of 2)	DreEX0009271	0.56286	0.351073	0.211787	0.27	30
mcf2l2	DreEX0045415	0.35423	0.044777	0.309452	0.27	30
FAT3 (2 of 2)	DreEX0004221	0.685729	0.96462	-0.278891	0.27	39
meiob	DreEX0045944	0.941424	0.396726	0.544698	0.27	96
C8H1orf228 (1 of 2)	DreEX0001711	0.783528	0.545531	0.237997	0.24	69
si:rp71-1h3.1	DreEX0071530	0.630765	0.401794	0.228971	0.23	114
il10ra	DreEX0039077	0.957336	0.747847	0.20949	0.23	146
efhc2	DreEX0029112	0.238249	0.059834	0.178415	0.21	79
rab11fip4b	DreEX0060165	0.490914	0.250662	0.240252	0.2	94
msh4	DreEX0047566	0.953368	0.923189	0.030179	0.19	119
FYB (1 of 2)	DreEX0004594	0.400711	0.238869	0.161842	0.18	93
si:ch211-51h4.2	DreEX0068391	0.951125	0.512212	0.438913	0.18	70
CABZ01043017.1	DreEX0001857	0.939388	0.978767	-0.03938	0.18	105
myo15aa	DreEX0048561	0.846965	0.627662	0.219303	0.18	201
sdk1a	DreEX0064721	0.44535	0.270516	0.174834	0.17	27
CABZ01102528.1	DreEX0002242	0.403548	0.35784	0.045707	0.17	71
trpc5a	DreEX6030442	0.96726	0.806636	0.160624	0.16	323
ARAP2	DreEX0000531	0.127795	0.228366	-0.100571	0.15	44
xirp2b	DreEX0085634	0.625163	0.956769	-0.331605	0.15	60
NAALADL1	DreEX0006225	0.95541	0.887546	0.067864	0.15	82
ccdc24	DreEX6027809	0.950525	0.870765	0.079761	0.15	105
si:dkey-172k15.6	DreEX0069500	0.358948	0.168909	0.190038	0.15	127
kcnj13	DreEX0040923	0.530139	0.693994	-0.163855	0.15	155
mcph1	DreEX0045574	0.477539	0.439718	0.037821	0.15	711
si:ch211-127b16.1	DreEX0066595	0.864607	0.952158	-0.087551	0.14	27
eef2a.2	DreEX0029020	0.375269	0.300039	0.07523	0.14	74
b4galnt2.1	DreEX0016405	0.810417	0.944885	-0.134469	0.14	144
wu:fl09a04	DreEX0085559	0.16756	0.293617	-0.126058	0.14	159
nbeab	DreEX0049406	0.946353	0.798617	0.147736	0.13	9
wu:fl09a04	DreEX0085558	0.137371	0.259523	-0.122151	0.13	111
gbe1a	DreEX0034429	0.920434	0.968989	-0.048554	0.13	126
trim25l	DreEX6020003	0.80866	0.972346	-0.163687	0.12	42
dennd1b	DreEX0026410	0.958172	0.902931	0.055241	0.12	50
capn5b	DreEX0018839	0.408357	0.158554	0.249803	0.12	51
si:dkey-238d18.4	DreEX0070135	0.95912	0.93521	0.02391	0.12	68
tshr	DreEX0081682	0.881789	0.833911	0.047879	0.12	69
rltpr	DreEX6065608	0.952015	0.907569	0.044447	0.12	78
si:ch211-213a13.2	DreEX0067541	0.216276	0.335558	-0.119282	0.12	79
PI16	DreEX0006769	0.954433	0.892573	0.06186	0.12	110
rltpr	DreEX6065609	0.963316	0.916814	0.046502	0.12	110
snphb	DreEX0074129	0.189014	0.056544	0.13247	0.12	141
si:ch211-236p22.1	DreEX6042888	0.946444	0.885677	0.060767	0.12	180
CABZ01112732.1	DreEX0002250	0.950043	0.821961	0.128083	0.12	348
si:ch211-209a2.1	DreEX0067466	0.817164	0.567313	0.249852	0.11	37
CR382337.3	DreEX0003161	0.448646	0.514335	-0.065689	0.11	69
plekhs1	DreEX0056342	0.843302	0.922494	-0.079192	0.11	90
CFAP70	DreEX0002760	0.895847	0.950162	-0.054314	0.11	99
si:ch211-236p22.1	DreEX6042839	0.968964	0.926168	0.042795	0.11	113
soat2	DreEX0074399	0.983969	0.863463	0.120505	0.11	147
TACR3 (2 of 3)	DreEX6082391	0.952524	0.897605	0.054919	0.11	151
si:dkey-78a14.5	DreEX0070954	0.382898	0.23412	0.148779	0.11	152
cyp2aa1	DreEX0025392	0.971981	0.923352	0.048629	0.11	154
si:dkey-1m11.6	DreEX0069797	0.821579	0.957279	-0.1357	0.11	174
