## Supplementary Table 3 for "Mutations in the microexon splicing regulator *srrm4* have minor phenotypic effects on zebrafish neural development"

### Sheet: Sheet1
	gene_name	baseMean	log2FoldChange	lfcSE	pvalue	padj
ENSDARG00000089302	hnrnpa0a	33874.9	0.000570003	0.00615164	0.226574	0.999972
ENSDARG00000036162	hnrnpa0b	50298.6	0.000576461	0.00621287	0.208249	0.999972
ENSDARG00000036161	hnrnpa0l	36741.7	0.00049846	0.00603891	0.31022	0.999972
ENSDARG00000076380	hnrnpa0l	419.061	-8.73775e-05	0.00646229	0.728259	0.999972
ENSDARG00000011020	hnrnpa1a	24529	-0.00027731	0.00601492	0.515593	0.999972
ENSDARG00000036675	hnrnpa1b	25479.3	-3.38716e-05	0.00592882	0.94617	0.999972
ENSDARG00000059351	hnrnpa3	1430.43	-0.000495398	0.00668728	0.183663	0.999972
ENSDARG00000007960	hnrnpaba	64295.2	0.000512724	0.00613359	0.260597	0.999972
ENSDARG00000099865	hnrnpabb	40078.1	0.000409262	0.00598621	0.411841	0.999972
ENSDARG00000053810	hnrnpc	8028.46	0.000320446	0.00599411	0.485605	0.999972
ENSDARG00000059246	hnrnpd	20617.6	-0.000140408	0.00593628	0.776636	0.999972
ENSDARG00000003429	hnrnpdl	25380.2	0.000288234	0.0059484	0.570309	0.999972
ENSDARG00000040881	hnrnph1	1689.47	-2.68523e-05	0.00601407	0.941157	0.999972
ENSDARG00000005551	hnrnph1l	12518.2	0.000154837	0.00593921	0.752471	0.999972
ENSDARG00000039466	hnrnph3	1137.34	-5.13903e-05	0.00604004	0.881893	0.999972
ENSDARG00000018914	hnrnpk	11217.8	0.000205679	0.00594543	0.674536	0.999972
ENSDARG00000035324	hnrnpl	27246.6	0.000669977	0.00617175	0.182034	0.999972
ENSDARG00000059303	hnrnpl2	14751.3	0.000388526	0.00599163	0.424098	0.999972
ENSDARG00000061735	hnrnpm	20645.8	-4.67932e-05	0.00594881	0.917843	0.999972
ENSDARG00000014569	hnrnpr	10589.9	0.000367393	0.00622736	0.330267	0.999972
ENSDARG00000015206	hnrnpua	10522.9	0.000307762	0.00596974	0.523164	0.999972
ENSDARG00000004735	hnrnpub	27873.2	0.000385675	0.00596731	0.450888	0.999972
ENSDARG00000040564	hnrnpul1	11596.7	-1.67764e-05	0.00593416	0.972481	0.999972
ENSDARG00000079780	hnrnpul1l	17474.3	6.58547e-05	0.00594151	0.888881	0.999972
ENSDARG00000007034	hnrpkl	8329.23	0.00115219	0.00828577	0.0313365	0.999972
ENSDARG00000052978	mbnl1	1036.26	0.000165782	0.00610974	0.62304	0.999972
ENSDARG00000018460	mbnl2	6897.49	0.000223126	0.00596425	0.629633	0.999972
ENSDARG00000016085	mbnl3	2910.91	5.56776e-05	0.00599681	0.884484	0.999972
ENSDARG00000020178	nova1	6251.4	-0.000468877	0.00605919	0.317686	0.999972
ENSDARG00000017673	nova2	26211.3	0.000273799	0.00617946	0.438443	0.999972
ENSDARG00000019362	ptbp1a	7106.07	0.000501717	0.00608815	0.283896	0.999972
ENSDARG00000031907	ptbp1b	7572.18	0.000685187	0.00625279	0.161114	0.999972
ENSDARG00000101947	ptbp2a	2240.64	0.000143061	0.00601691	0.708067	0.999972
ENSDARG00000015901	ptbp2b	8203.47	0.000648434	0.00631299	0.16336	0.999972
ENSDARG00000043757	ptbp3	1431.62	-0.000103697	0.00602429	0.777228	0.999972
ENSDARG00000014746	rbfox1	13328.8	0.000140271	0.00594704	0.765915	0.999972
ENSDARG00000021184	rbfox1l	4150.32	0.000394938	0.0061029	0.349833	0.999972
ENSDARG00000052182	rbfox2	12096.2	0.000487482	0.00619583	0.256092	0.999972
ENSDARG00000010083	rbfox3a	4324.12	7.90229e-05	0.00608954	0.80664	0.999972
ENSDARG00000074310	rbfox3b	264.308	8.72024e-05	0.00666239	0.714592	0.999972
ENSDARG00000001244	srrm1	13099.5	0.000240309	0.00605539	0.534775	0.999972
ENSDARG00000037965	srrm2	6601.01	0.000212176	0.0059877	0.621535	0.999972
ENSDARG00000096920	srrm3	772.888	0.00025218	0.0064389	0.407548	0.999972
ENSDARG00000086327	srrm4	3549.86	0.000900461	0.0084491	0.0483771	0.999972
ENSDARG00000008188	sf1	11148	0.000279467	0.00626808	0.406796	0.999972
ENSDARG00000041887	sf3a1	6568.02	0.000148541	0.00610398	0.656712	0.999972
ENSDARG00000021107	sf3a2	3935.37	0.000137077	0.00598546	0.738897	0.999972
ENSDARG00000100114	sf3a3	6735.3	0.000230174	0.00595874	0.626616	0.999972
ENSDARG00000056138	sf3b1	30983	0.000283836	0.00595024	0.572765	0.999972
ENSDARG00000018049	sf3b2	9802	0.00041608	0.00610763	0.331643	0.999972
ENSDARG00000103553	sf3b3	11008.4	-2.93561e-05	0.00593378	0.952009	0.999972
ENSDARG00000018574	sf3b4	3055.95	0.00031474	0.00649418	0.328167	0.999972
ENSDARG00000016855	sf3b5	2973.62	0.000507428	0.00643029	0.203148	0.999972
ENSDARG00000009753	sf3b6	3456.28	0.000262556	0.00601144	0.535913	0.999972
ENSDARG00000038695	elavl1a	19618.7	0.000403582	0.00597688	0.425541	0.999972
ENSDARG00000101744	elavl1b	7815.73	0.000381322	0.00600785	0.416594	0.999972
ENSDARG00000040732	elavl2	20.0984	-0.000366771	0.0196627	0.367953	0.999972
ENSDARG00000014420	elavl3	33528.8	0.000326489	0.00603862	0.445438	0.999972
ENSDARG00000045639	elavl4	34223.9	0.000158824	0.00595627	0.728784	0.999972
ENSDARG00000005315	celf1	8943.16	7.39604e-05	0.00593698	0.878308	0.999972
ENSDARG00000002131	celf2	9046.4	0.000170795	0.00595322	0.714158	0.999972
ENSDARG00000034668	celf3a	12093	0.000340214	0.00600105	0.459797	0.999972
ENSDARG00000006983	celf3b	4194.91	0.000274483	0.00598841	0.541271	0.999972
ENSDARG00000070045	celf4	2773.9	0.000351195	0.00620687	0.349894	0.999972
ENSDARG00000071375	celf5a	1408.06	0.000195106	0.00615728	0.555856	0.999972
ENSDARG00000090727	celf5b	561.973	-0.000304683	0.00689329	0.300643	0.999972
