## Supplementary Table 4 for "Mutations in the microexon splicing regulator *srrm4* have minor phenotypic effects on zebrafish neural development"

### Sheet: srrm4
srrm4
GTCCCTGCCTCTATATCTTTCTGTGATACTGCTGCAGAAAATGCT
GCTACACTACAGTAATATTCAGCATTTCCACTCAACTTTAACCCG
GTCCCTGCCTCTATATCTTTAGTTTAGTATGATTTGTTCCTCCAG
AGTTCATATCTATGGCCAAATCTCTTTCCACTCAACTTTAACCCG
GTCCCTGCCTCTATATCTTTTTCAGCATGTCTGTGATATTGGTGC
TTACTTTTCTGCTACACTACAGTAATTCCACTCAACTTTAACCCG
GTCCCTGCCTCTATATCTTTTTACTATTTCAAGTGCAACCTTACC
GTTTTGTTCCTCCAGATTAGTTTCTTTCCACTCAACTTTAACCCG
GTCCCTGCCTCTATATCTTTAACAATATGGAAAGCTTCAGTCTTA
TGGATGAAAGCACACAGTTTAGTACTTCCACTCAACTTTAACCCG
GTCCCTGCCTCTATATCTTTGGCTGCGTCTGCTGTATAAAGAGTT
CTCTGCTGTAGCTTCTGCTGCGACTTTCCACTCAACTTTAACCCG
GTCCCTGCCTCTATATCTTTCTTCCAGGTGGCTTGGAGAATCCCT
TCTTTCTGGCACTTGTGATTCTGCGTTCCACTCAACTTTAACCCG
GTCCCTGCCTCTATATCTTTCCTTCTGCTGTGCTTTCTGCTCTTG
CCTCTTTCTCATCGGAGAACTAGGTTTCCACTCAACTTTAACCCG
GTCCCTGCCTCTATATCTTTCCTGAGTATCTGCTTTGGGATGATA
GACAGCGATCGGCTTCTGGAGTGACTTCCACTCAACTTTAACCCG
GTCCCTGCCTCTATATCTTTCAACATCCACACAGAACCTGCCCGA
TGATGAGATCCAGAGGCTGTGTCTTTTCCACTCAACTTTAACCCG
GTCCCTGCCTCTATATCTTTAGTGAGTTGCCTGAATCTGACGCAT
GGTTTACCCAGAGAGTCATAGCTGGTTCCACTCAACTTTAACCCG
GTCCCTGCCTCTATATCTTTGAGACGTCAGACATGAGAACTTTCC
CTCCATCAGCAAGTCTCAGCTTCTCTTCCACTCAACTTTAACCCG
GTCCCTGCCTCTATATCTTTAGTTTTACTGGATGGCGGAGAAGAG
TCCGGCAACCTTTGACCTCGTGATGTTCCACTCAACTTTAACCCG
GTCCCTGCCTCTATATCTTTCAACCCCAGAACGTGATGGAGAAAC
GGACAATCACCACTTTGCTTAAACCTTCCACTCAACTTTAACCCG
GTCCCTGCCTCTATATCTTTCCGCCGTCTCTGAAACCCGATTTTT
TCGCCTCCGTGGACATCTGATGAACTTCCACTCAACTTTAACCCG
GTCCCTGCCTCTATATCTTTCTTTTCTCCCAAAAGTACGCCAGCC
GCCCTTCCAGAACTTCTCAAAAAGCTTCCACTCAACTTTAACCCG
GTCCCTGCCTCTATATCTTTAAAAGAGCCAAACGGGTTTCTGAAG
GTCTCAATGTGGTTTTGGTGAAAACTTCCACTCAACTTTAACCCG
GTCCCTGCCTCTATATCTTTTCGGCTCGTCGTCTTTTCATTCCTC
CCCCATCTGCACCGGAGCTTCTATTTTCCACTCAACTTTAACCCG
GTCCCTGCCTCTATATCTTTAAAATAAATGAGGATGCGTAAGTCC
TTAAATGATCCAATCAACTCCAGACTTCCACTCAACTTTAACCCG
GTCCCTGCCTCTATATCTTTTGGATGGGTTTTGTTGCGCACACCT
TCGCGATGTGAAGAGCTCGACTGATTTCCACTCAACTTTAACCCG

### Sheet: srrm3
srrm3
CCTCGTAAATCCTCATCAAATGTGATTCTGGTAGACTTAATGAGC
CAACAATTAGTCCCAGTTGGTTTTTAAATCATCCAGTAAACCGCC
CCTCGTAAATCCTCATCAAACAGATAAACACAAGTTATTGTAATG
TCAAGATTACCAGCGATCCAGCCTGAAATCATCCAGTAAACCGCC
CCTCGTAAATCCTCATCAAAAACATTACGACGAGCTTTCCCTTGC
TACAAGTCTTGTTAATCTGTATAGTAAATCATCCAGTAAACCGCC
CCTCGTAAATCCTCATCAAATGACTACGAATCTGGGTTAACCTGT
TGCCTTTTGACCATCTCCCAGTTATAAATCATCCAGTAAACCGCC
CCTCGTAAATCCTCATCAAAAATTCATTTAACAGAAGACTCTTAT
GTTCCGCACTCCCTCTGTCCAGTATAAATCATCCAGTAAACCGCC
CCTCGTAAATCCTCATCAAACTCATGAGTCTCAATCTCCACCATG
AAAATCAGTTTGTTCTTGCTTTTGTAAATCATCCAGTAAACCGCC
CCTCGTAAATCCTCATCAAAAGGCCTTTAGTCTTTAAATAGAGAC
AAAGTGCTCATCTTATGTTTGTTCCAAATCATCCAGTAAACCGCC
CCTCGTAAATCCTCATCAAAATGTGTGTGTGTGTGTGTTTGTGTG
TTATAACTATGTGTGAAATCTCTGTAAATCATCCAGTAAACCGCC
CCTCGTAAATCCTCATCAAAAACTTTTGTTAAGCAGTTATTTCCC
GTTCTGTACAGACTGACTGTACTTGAAATCATCCAGTAAACCGCC
CCTCGTAAATCCTCATCAAAAACCCAGCATTCAGGGCAGTTTTGC
TGACTAGCTATATTCACACTGTACAAAATCATCCAGTAAACCGCC
CCTCGTAAATCCTCATCAAAGTTTGCGCAATTATTTATGCCTAAA
TGTTTATCAGCTGCTGAGATCAGATAAATCATCCAGTAAACCGCC
CCTCGTAAATCCTCATCAAAGTGTGAGCTGCTTTGGCTGTAGTAA
GTGCTAGAAGTGTGCAGTTGTGGAGAAATCATCCAGTAAACCGCC
CCTCGTAAATCCTCATCAAATGAGGACTGTCTCTTTCTCTGGAGT
CGGCGAGCTCTCTCTGCGTCTGAATAAATCATCCAGTAAACCGCC
CCTCGTAAATCCTCATCAAAGAGTGAGCATCCTTTGTCTTCTTCT
CCACGTCCACGATGGTGCCGCTTAGAAATCATCCAGTAAACCGCC
CCTCGTAAATCCTCATCAAACGCACCCGTATGCTGTGGTTTCCAT
TGATTGGCTCCCGAGTCTTTTCCGTAAATCATCCAGTAAACCGCC
CCTCGTAAATCCTCATCAAAGCCTGTCGTTCCTGCTCTTCGCATT
GGCTGGAGTGACTTCCTTCCTGTTTAAATCATCCAGTAAACCGCC
CCTCGTAAATCCTCATCAAATCCTGCTGGGAGAATCCACTGAACA
TACAGCAGCTGCCTCTGTGCTGAGAAAATCATCCAGTAAACCGCC
CCTCGTAAATCCTCATCAAATTTGTTTTTGGGGCTCCCAGATCTG
CTTCTTCTGTTTGTTCTTGTCTTTGAAATCATCCAGTAAACCGCC
CCTCGTAAATCCTCATCAAAGTGATCACTCCCTCCTTCTCCATCA
GGTGGTCGTGGGTTGAATCCCTCTCAAATCATCCAGTAAACCGCC
CCTCGTAAATCCTCATCAAACTCTTCCTCTCATGGTCCAGGATCT
AGCTCCATGCATTTCAGCTCCACCCAAATCATCCAGTAAACCGCC

### Sheet: notch1a
notch1a
CCTCGTAAATCCTCATCAAACATCTGCATACTGGTGGGCGGGCTC
CTACTTGAAGGCTTCTGGAATATGGAAATCATCCAGTAAACCGCC
CCTCGTAAATCCTCATCAAAGCGATCATGTGTGACGGTGCACCAA
TGCTGCATTGGCGCCATGTTTTGATAAATCATCCAGTAAACCGCC
CCTCGTAAATCCTCATCAAATCAAAAGGCTTCCCTAAACCCTGAA
GGCAGATGGGATAAACGAGGGGCGGAAATCATCCAGTAAACCGCC
CCTCGTAAATCCTCATCAAACCTTCCCGCTGTCTTTCCCTCCAAC
CGCTCTTTTTCTTTTTGGTTCTGATAAATCATCCAGTAAACCGCC
CCTCGTAAATCCTCATCAAATCCCGATTGGCCAAGTGATCAAGCA
GGCAGCTGGTCCAGGTGATCTGCAAAAATCATCCAGTAAACCGCC
CCTCGTAAATCCTCATCAAATCTTCTGCTTCGCCGTTTTCATTTT
TCTGTGATCACGTCAGCGGACGGATAAATCATCCAGTAAACCGCC
CCTCGTAAATCCTCATCAAAGATGATATAGGGAACGTTGAGGTTT
GGGACCACCTTCACTGGTGACGGCCAAATCATCCAGTAAACCGCC
CCTCGTAAATCCTCATCAAAATCCCTGCAGTACTGGTCATACAGA
CTGATCACAGTGACCGTCCGCATAGAAATCATCCAGTAAACCGCC
CCTCGTAAATCCTCATCAAAAACGGATCCACAGATGGAGAACAGT
CCGTTAAAACACCGCGGCTCTCCGGAAATCATCCAGTAAACCGCC
CCTCGTAAATCCTCATCAAATAGGTGCCGTATCCGTCCTGACAGG
GTGTAGCCGTGTGGACATGTGCATTAAATCATCCAGTAAACCGCC
CCTCGTAAATCCTCATCAAATTCACATAGAGCTCCAGTGAATCCA
GTTGGGCTCGCAGTCGTCAATGTCGAAATCATCCAGTAAACCGCC
CCTCGTAAATCCTCATCAAACTCATAGCCATTAATCTTGTCTATG
GCCTGAGTATCCGGGTTCGCAGACAAAATCATCCAGTAAACCGCC
CCTCGTAAATCCTCATCAAACAAGGGCTCGACGCACACTCGTTGA
ACACCGTCACGACACACACCATAATAAATCATCCAGTAAACCGCC
CCTCGTAAATCCTCATCAAATTTACACGGCGTACTGGCACATTCA
GGGTCCGTCTGTGCACTTAGCTCCAAAATCATCCAGTAAACCGCC
CCTCGTAAATCCTCATCAAAAACCCTTTAGGGCATTCGCAGTGGA
ACATCCACCTGACACAAACTCCCAGAAATCATCCAGTAAACCGCC
CCTCGTAAATCCTCATCAAAGACTTGCACTCATTGACGTCCATTT
CAGGTTGCGTCGTTCTGGCAGGGGTAAATCATCCAGTAAACCGCC
CCTCGTAAATCCTCATCAAAGGTTTGTGTCGCAGTTTGAGCCTTT
AGGTGCAGATGGCTTTCCCGCTCACAAATCATCCAGTAAACCGCC
CCTCGTAAATCCTCATCAAACTGACAGGCGTTTGGAGACAGTTCA
GATGGTGTTGTGGCATGTCCCGCCAAAATCATCCAGTAAACCGCC
CCTCGTAAATCCTCATCAAAGTCCAGTGTTTGTCGCAGTGGCAGT
TCCACATCCTCTGTACAGTACTGACAAATCATCCAGTAAACCGCC
CCTCGTAAATCCTCATCAAACACGTGCAGATGTAGTGCGACTCAA
CACGTCTGACCATGGAAGTTCGGAGAAATCATCCAGTAAACCGCC

### Sheet: atoh1c
atohc1c
CCTCGTAAATCCTCATCAAACCATTGTTCCTTTCCAGACAGTGAG
CGAATATAAAAGCAAAGCTATTTTAAAATCATCCAGTAAACCGCC
CCTCGTAAATCCTCATCAAACACTGCAAGTTAGGCACCCAAAATT
CCACTAAGAGTTCAGCTGTTTTGTGAAATCATCCAGTAAACCGCC
CCTCGTAAATCCTCATCAAAATTGTTCTTGAGTTCTGTTTTGGTC
ATTATATGATCTTATCCTACAGGTGAAATCATCCAGTAAACCGCC
CCTCGTAAATCCTCATCAAATCCTGATCCTGCATGGTCAAAGTCG
TCGGTCATAGGCAACCCCTTCGTGAAAATCATCCAGTAAACCGCC
CCTCGTAAATCCTCATCAAACCTCCAGTAGCTCACTCAGGGTGCT
ATGGGGTTTCTGGGTCACAATCTTTAAATCATCCAGTAAACCGCC
CCTCGTAAATCCTCATCAAAAGACTTGGACAGCTTCCTGTCACTC
GTAGATCTGTGCCATCTGAAGCGTCAAATCATCCAGTAAACCGCC
CCTCGTAAATCCTCATCAAATCGAAGGCCACATTCAAGCCCAGCA
ACATTAGGAATAACACTCCTCAGGCAAATCATCCAGTAAACCGCC
CCTCGTAAATCCTCATCAAATATGAAAGGCCAGTGAGCCGGAGCT
GCGATAGAGCTCTGCTCTTCACTGGAAATCATCCAGTAAACCGCC
CCTCGTAAATCCTCATCAAATGCGATCTGTCAGTCTCTCTCCAGA
ATTGGGGCTTTGGGACACTGCTCTGAAATCATCCAGTAAACCGCC
CCTCGTAAATCCTCATCAAAATCTGAGGCTTCAGAGAACAGCAGA
ATGGGGCATGGTGAGCGCTAGAGTCAAATCATCCAGTAAACCGCC
CCTCGTAAATCCTCATCAAAGGTCGTGTGCGCTGAGAAATGAATA
GTATTTATTGAGGGGCGGGTGTGTGAAATCATCCAGTAAACCGCC
CCTCGTAAATCCTCATCAAAGAGTCTATTAACTCAGTTCATCAAA
ATGAGTCTCTTTGATAATGACCACAAAATCATCCAGTAAACCGCC
CCTCGTAAATCCTCATCAAAACGGGCCTCCTGACACTCGGAGGTA
GGATTAGATGCGTATGAGTGATCACAAATCATCCAGTAAACCGCC
CCTCGTAAATCCTCATCAAAAATAAACAACTGTATTTGTTGTACG
CTGCTGCTTAACAACTACACTAATGAAATCATCCAGTAAACCGCC
CCTCGTAAATCCTCATCAAATAGAAGTTCTGCCTTCAAAAGTGAG
TTGGATTCTGTTTGTAGGATGTTAAAAATCATCCAGTAAACCGCC

### Sheet: vglut1
vglut1
CCTCGTAAATCCTCATCAAACCGGTTGAACATATTCTTCTGTTTT
CCCCATATAAATAGCTATTTGTCCCAAATCATCCAGTAAACCGCC
CCTCGTAAATCCTCATCAAATGTTTATAGCTCCATACTGTCCTCC
CCCCATTAGGACCGCCGACATGCGGAAATCATCCAGTAAACCGCC
CCTCGTAAATCCTCATCAAACAGTTCGTCCTCTCCCAGAATGCCA
CCTGTACAGTTCCTCCGTTTCATTGAAATCATCCAGTAAACCGCC
CCTCGTAAATCCTCATCAAAGGAAAACATACTGCCACTCCTCACG
CCCCATAATGCACCAGGGCTGCAATAAATCATCCAGTAAACCGCC
CCTCGTAAATCCTCATCAAAATACTGGCGTAGCGTGGTGCGATGT
CCCACTCCATTGGAAATTCCCATCAAAATCATCCAGTAAACCGCC
CCTCGTAAATCCTCATCAAACAAATCCACTGAAGCCCACAGCCAG
GATGGTTCACATTAAACCCTGAAATAAATCATCCAGTAAACCGCC
CCTCGTAAATCCTCATCAAAATGAGAGAAACCAACAACCAAGAGA
AAGAAAAGAAATGGCTACTCCTTTGAAATCATCCAGTAAACCGCC
CCTCGTAAATCCTCATCAAATTCATGAGTTTACGGACGTTTGTTG
GTGGCTTCCATTCCAAACCCTCCACAAATCATCCAGTAAACCGCC
CCTCGTAAATCCTCATCAAAAGACACCATCCCCACCTTGCTTATT
GATGGTCATCACTAAATGAGGAAGAAAATCATCCAGTAAACCGCC
CCTCGTAAATCCTCATCAAATGGAGGTAAAGAAATGCCGCCAGGG
TGGCTACGATGATGGCATACACTGGAAATCATCCAGTAAACCGCC
CCTCGTAAATCCTCATCAAAACCGAAGACCACCCAGTGTACTGCA
ATCCCAACACTTCCATATACATAAAAAATCATCCAGTAAACCGCC
CCTCGTAAATCCTCATCAAACAGCTCCCGCATATGAACCACAGAA
AGACTCCAGCCAAAGGCATTGCAACAAATCATCCAGTAAACCGCC
CCTCGTAAATCCTCATCAAACTCGAGCTGCCGATGGGATCAGCAT
TGACCATGATCACACACCCGTAGTGAAATCATCCAGTAAACCGCC
CCTCGTAAATCCTCATCAAAGCCAAACACCCTGTTAGCTGCAAAC
CAGTGTGGACGTGGCCACAATAGCAAAATCATCCAGTAAACCGCC
CCTCGTAAATCCTCATCAAAGTGACAATGTAACCCCAGAAGAATG
TGACAGATGAATCCTCCGGGGATTTAAATCATCCAGTAAACCGCC
CCTCGTAAATCCTCATCAAACATGTGAACTGAGCGGCCACTATGA
TGAATCATACCCACCGTCTCAGGGTAAATCATCCAGTAAACCGCC
CCTCGTAAATCCTCATCAAACGTTCACCATGCTGACGATGGCTAC
GCTTCTTTCCGGAGTAAACCGTGTGAAATCATCCAGTAAACCGCC
CCTCGTAAATCCTCATCAAACACGTGCAGTCCACGATGGGAAGCT
ATGATGTAGCGGCGAGGCAAACCAAAAATCATCCAGTAAACCGCC
CCTCGTAAATCCTCATCAAAGCCGCTTCTCCAGGAGTCTGTGTAT
ACAGCTCGATCGTCTCTCCATTCTGAAATCATCCAGTAAACCGCC

### Sheet: glyt2
slc6a5
GTCCCTGCCTCTATATCTTTGGATTCAGCTGGGATCGAATGCGCA
CAGCATCATTATATTGCCTCTGAGATTCCACTCAACTTTAACCCG
GTCCCTGCCTCTATATCTTTGGATAGAAGGGGAGGTTGAAAGGGA
GGGGATATGGTTGAAAGAGAGCGCTTTCCACTCAACTTTAACCCG
GTCCCTGCCTCTATATCTTTGGCTGATAGCTGGAAATCTTTGGGG
AGGGAAGGAGGAGGATTATTGATATTTCCACTCAACTTTAACCCG
GTCCCTGCCTCTATATCTTTATAAGCCAGCCGAGTACCATAGACC
GGAATCCATATAACAGAACAGATGATTCCACTCAACTTTAACCCG
GTCCCTGCCTCTATATCTTTTCAATGTCCTCACAAAACCGCTGTA
TTGTTTGGCTGGAAGCCGATCATCATTCCACTCAACTTTAACCCG
GTCCCTGCCTCTATATCTTTAAGCATGTACATCCCACTCTCAGTG
AGAGGCTGCGAATGTGTCCACCAGCTTCCACTCAACTTTAACCCG
GTCCCTGCCTCTATATCTTTCATCAGAAACAGATGTCACTATGGT
TGTGTTTGCGCAGGTATTTGGGAAATTCCACTCAACTTTAACCCG
GTCCCTGCCTCTATATCTTTCTGGTCAGAGCCTCTGGATACACAA
ATGGCCCAGAAAGGTGACAAAGGAATTCCACTCAACTTTAACCCG
GTCCCTGCCTCTATATCTTTGGTGGCGCTGTTCGTACACGTCACA
AAAAATGACAAAACCGGCAAATATATTCCACTCAACTTTAACCCG
GTCCCTGCCTCTATATCTTTTTTGGGTGTTATGAAGTAAAGGATT
AACCTTAGCATCGTTGAGTTTTTCCTTCCACTCAACTTTAACCCG
GTCCCTGCCTCTATATCTTTAACAGACAAGCAGCCAGTGGCCAGC
GAGGCATAAACAATAAGCCAAGCCATTCCACTCAACTTTAACCCG
GTCCCTGCCTCTATATCTTTAATATGCAACACATTATACTTGAAG
ATCGCCTGGATATTCAATACCCTTCTTCCACTCAACTTTAACCCG
GTCCCTGCCTCTATATCTTTATTATCAACATGGCAATCCCGCAAC
TTATAGTATATGGCTATCAAGACAGTTCCACTCAACTTTAACCCG
GTCCCTGCCTCTATATCTTTCCAACGACACCTCCAACAAAAATAT
ACACCGGGCCTTGGCTGGCGAACTGTTCCACTCAACTTTAACCCG
GTCCCTGCCTCTATATCTTTCACACATTTCCCAAGCCCACGGCAT
TTCTGGAAAGCAAGATATGGGAATCTTCCACTCAACTTTAACCCG
GTCCCTGCCTCTATATCTTTGGTCGATGCATCCATTTTACCGACG
AGACATGAAGTCCGACGTTGCTTTATTCCACTCAACTTTAACCCG
GTCCCTGCCTCTATATCTTTTATCGCACGGTTTATTTTCCGAGGG
ACGTCCCGTATGCTTTATTGGCTTCTTCCACTCAACTTTAACCCG
GTCCCTGCCTCTATATCTTTCTCAACATTTCCCCGTGCTCAGAAA
TGAGGCGGAACGCTGTTTGACGGCTTTCCACTCAACTTTAACCCG
GTCCCTGCCTCTATATCTTTAAGTGCAAAGCTTTCTATATCTCCG
GGCAGGCAGACTGAGTTTGGCTGTGTTCCACTCAACTTTAACCCG
GTCCCTGCCTCTATATCTTTCAATTCTGATTTTTAAAGGGGCAAC
ATAGGGCTTTGATAAATCATTGGCCTTCCACTCAACTTTAACCCG

### Sheet: gad1b
gad1b
GTCCCTGCCTCTATATCTTTTAATAACAGTATACACATAGTAAGG
ATTGTGCCGCGTACATACACGTGTTTTCCACTCAACTTTAACCCG
GTCCCTGCCTCTATATCTTTTCATCGTTCCAAACACAACAGCTGA
TGTGCATTTGTCAGAAACACCAAACTTCCACTCAACTTTAACCCG
GTCCCTGCCTCTATATCTTTTCAATAATCAGCAATATACATCTGG
TGATGCAACAATCGCCTGAGTTGAATTCCACTCAACTTTAACCCG
GTCCCTGCCTCTATATCTTTCTGATTGCACAGAGTTAAGGGCCTC
ATAACATTTTATACACTAACAAACATTCCACTCAACTTTAACCCG
GTCCCTGCCTCTATATCTTTGTATGGCACTAGTTCTGTCTTTGGC
CAAAGAATATGGAGTATATTGTAAATTCCACTCAACTTTAACCCG
GTCCCTGCCTCTATATCTTTCCATTACAAATGAGAGACTTTTTGG
AACTCGTCTTTCAATACAAATGACGTTCCACTCAACTTTAACCCG
GTCCCTGCCTCTATATCTTTCTAAAATACTGACCCACCACTGGTT
GACAAGGGAAGATCTAAAAACACAATTCCACTCAACTTTAACCCG
GTCCCTGCCTCTATATCTTTCTATGCAATCTGTAATATAAAGATC
CGTAAGGTGACTGTGTAGCTATACATTCCACTCAACTTTAACCCG
GTCCCTGCCTCTATATCTTTGTCCGACTTGGTGACGGCGTGATTG
CTCGATCTCATCGATGAGGAAATCGTTCCACTCAACTTTAACCCG
GTCCCTGCCTCTATATCTTTCCATTTCATATCCCTCACGGTTCTT
TAGTGTGCTGGGGCTGGCCCTCAAATTCCACTCAACTTTAACCCG
GTCCCTGCCTCTATATCTTTAGAGGTAACCTGCGCACATGGAGTT
TCACGTCGTACTGTTTGTCCGGCTGTTCCACTCAACTTTAACCCG
GTCCCTGCCTCTATATCTTTAGTCCTCCACCCCACGCACCATCCA
TTGTGACGATGCTTTCTGGACATCATTCCACTCAACTTTAACCCG
GTCCCTGCCTCTATATCTTTGGCATTCACAAACAGTGGGACATAT
CGCTCCATATACTGTAGTACCCGCCTTCCACTCAACTTTAACCCG
GTCCCTGCCTCTATATCTTTTCAGGGAAATATTTATACCGCGCAA
GCCGCAGACATGCCTTTGGTTTTGATTCCACTCAACTTTAACCCG
GTCCCTGCCTCTATATCTTTATTCCCTCCAGCAGCTGGTGAGGAT
TCAGAAAGCTCCAGGTTGAATCCCTTTCCACTCAACTTTAACCCG
GTCCCTGCCTCTATATCTTTGATTGTGGGCTCCTCGCCGTTTTTA
GATCTCCACCACTTCGAGAAGAAACTTCCACTCAACTTTAACCCG
GTCCCTGCCTCTATATCTTTAGAAATCTGTCTCATCGCGCGTGAA
GCAGTAGATCTCGCGCGAACAGGTTTTCCACTCAACTTTAACCCG
GTCCCTGCCTCTATATCTTTTTGGCGCTCTCCTTGAAGGAGCCCA
TCATTGTTGTCGCACGACATCTGGTTTCCACTCAACTTTAACCCG
GTCCCTGCCTCTATATCTTTTCTTCTGCAGGAAACCACAGATCTT
TACGACTCTTCTCATCCAAACTGTTTTCCACTCAACTTTAACCCG
GTCCCTGCCTCTATATCTTTTGTCGTAAATTAGCCGTGTTTGGGT
TACCACGCGTCCGAGGTTGTGGCAGTTCCACTCAACTTTAACCCG
