## Supplementary Table 5 for "Mutations in the microexon splicing regulator *srrm4* have minor phenotypic effects on zebrafish neural development"

### Sheet: Sheet3
srrm4 Mutant	Target	Exon	Mutation
srrm4 y712	1	1	14 nt deletion
	2	6	3 nt deletion and 1 nt change
	3	10	5 nt deletion
srrm4 y713	4	12	9 nt deletion and 4 nt changes
srrm4 Crispant	Target	Exon	Mutation
A	1	1	Mosaic
	2	6	Mosaic
	3	10	Mosaic
B	4	12	Mosaic
	5	1	Mosaic
C	4	12	Mosaic
D	5	1	Mosaic
atoh1c Crispant	Target	Exon	Mutation
A	1	1	Mosaic
	2	1	Mosaic
