## Supplementary Table 6 for "Mutations in the microexon splicing regulator *srrm4* have minor phenotypic effects on zebrafish neural development"

### Sheet: Sheet2
Gene	Target	Target Sequence	Forward primer	Reverse primer	Wild-type PCR product size	Mutant PCR product size
srrm4	1	TCGTCGCCAGCATCACCGCG	tgtaaaacgacggccagtTTCACCAAAACCACATTGAGAC	gtgtcttAAAGTGGCCTTGAGTGTGTTCT	237 bp	223 bp (srrm4y712)
	2	GAGCTCCAGACGTAAAAGGA	tgtaaaacgacggccagtGAAGTGCTTTTGTGTTGTTTGC	gtgtcttGACAAATGGAGATTTGATGGGT	203 bp	200 bp (srrm4y712)
	3	GATCGCTGTCCTCGGGGAGG	tgtaaaacgacggccagtAGCATATCATCCCAAAGCAGAT	gtgtcttAGTAACTGGATGAGCGGGAATA	178 bp	173 bp (srrm4y712)
	4	CTAGTTCTCCGATGAGAAAG	tgtaaaacgacggccagtAAGTTATAAATTCCTGTATTTTGAGCA	gtgtcttTGTGCTGCTGTGAGATTATTAGC	228 bp	219 bp (srrm4y713)
	5	CGCCAGCCATGGTCTCAATG	tgtaaaacgacggccagtGTTTCAGAACTTGGACAGCTCC	gtgtcttAGGGCTGAACAACTCACTTTGT	280 bp	NA
atoh1c	1	GCTCTATCGCCCGAGCCCGG	tgtaaaacgacggccagtATCAGACTCTAGCGCTCACC	gtgtcttTGGTCAAAGTCGGGTATGGG	447 bp	NA
	2	CACCCTGAGTGAGCTACTGG	tgtaaaacgacggccagtATCAGACTCTAGCGCTCACC	gtgtcttTGGTCAAAGTCGGGTATGGG	447 bp	NA
